# Formation and recycling of an active epigenetic mark mediated by cell cycle-specific RNAs

**DOI:** 10.1101/2021.10.27.466094

**Authors:** Alexander K. Ebralidze, Simone Ummarino, Mahmoud A. Bassal, Haoran Zhang, Bogdan Budnik, Emanuele Monteleone, Dennis Kappei, Yanjing V. Liu, Danielle E. Tenen, Rory Coffey, Mee Rie Sheen, Yanzhou Zhang, Anaïs Wanet, Bon Q. Trinh, Valeria Poli, Vladimir Espinosa Angarica, Roberto Tirado Magallanes, Touati Benoukraf, Colyn Crane-Robinson, Annalisa Di Ruscio, Daniel G. Tenen

## Abstract

The mechanisms by which epigenetic modifications are established in gene regulatory regions of active genes remain poorly understood. The data presented show that the establishment and recycling of a major epigenetic mark, the acetylated form of the replacement histone H2A.Z, is regulated by cell cycle-specific long noncoding RNAs encoded in regions adjacent to the promoters of active genes. These transcripts, termed *SPEARs* (S Phase EArly RNAs), are induced in early S phase: their expression precedes that of the downstream genes on which they exert their regulatory action. *SPEARs* drive the modification and deposition of the acetylated form of histone H2A.Z by bringing together the replacement histone and the histone acetyl transferase TIP60. This widespread bimodal pathway constitutes a novel RNA-mediated mechanism for the establishment of epigenetic marks and cell-specific epigenetic profiles, thereby providing a unifying explanation for the accuracy and persistence of epigenetic marks on chromatin.

---

A wealth of epigenomics data have recently provided meaningful biological and clinical information but little attention has been paid to the mechanisms for the establishment (‘writing’) and the maintenance of specific epigenetic patterns. Epigenetic aberrations are a frequent feature of deleterious conditions such as cancers and other genetic diseases^1^. In particular, subsets of histone variants and their post-translational modifications have emerged as prominent players among other epigenetic marks. The histone H2A.Z (the major H2A variant), for instance, is associated with gene activation^2–5^ by means of the balance between the acetylated *vs*. the non-acetylated forms at the promoters of genes^6–8^. Acetylation of H2A.Z is catalyzed by the histone acetyltransferase TIP-60 subsequent to its inclusion within nucleosomes^9^ but it remains unexplained how the balance between the acetylated and unmodified forms is inherited and preserved.

The concepts underlying epigenetic inheritance have recently undergone significant change. A number of studies demonstrated that epigenetic marks can cross generation borderlines^10–12^ but the mechanistic aspects of this intergenerational transmission of information, the so-called ‘epigenetic memory’, remained unclear. In particular, how is the balance between the acetylated and unmodified forms inherited and preserved. Here, we show that cell type-specific RNAs are conduits of the accurate recycling of the epigenetic mark and thereby provide transgenerational design marks for regulation of the transcriptional activity of the respective genomic loci.

Widespread transcriptional activity across the mammalian genome results in the production of many functional noncoding RNAs (ncRNAs)^13–18^ that play critical roles in multiple biological processes^18–29^. Such RNAs are essential components of the chromatin architecture^30–32^ that is shaped by epigenetic marks such as DNA methylation, histone modifications, nucleosome positioning, and the incorporation of histone variants into nucleosomes. Despite their well-documented role, few of these RNAs have been fully characterized and the majority still lack a functional classification.

The overall effect of these ncRNAs is to regulate cell-type specific gene expression at both the transcriptional and post-transcriptional level, including: (i) chromatin remodeling by recruiting complexes that lead to epigenetic changes (*e.g*., polycomb repressive complex (PRC2)–mediated transcriptional regulation^33^; (ii) transcriptional interference by directly interacting with ubiquitous or tissue specific transcription factors (*e.g*., dissociation of the pre-initiation complex through sequestration of the general transcription factor IIB^34^ or Sp1 in Myotonic Dystrophy cases^24^; or (iii) splicing interference by affecting the distribution of serine/arginine splicing factors^35^.

A targeted and global genomic approach is used here to demonstrate that the deposition and modification of the active *versus* inactive H2A.Z mark is mediated by locally induced cell-cycle specific RNAs, termed *SPEARs* (**S P**has**e EA**rly **R**NAs).
