## Supplementary material for "Formation and recycling of an active epigenetic mark mediated by cell cycle-specific RNAs": Supl.2

### Sheet: Sheet1
Gene/promoter	Chromosome	Legth (nt)	Segment in the Sense orientation	Sequence of the sample in the Sense orientation (5' - 3')	Segment in the Antisense orientation	Sequence of the sample in the Antisense orientation (5' - 3')
PU.1	chr11	505	HAE6	gaaaacagatgaatggtggataggcaagaaaggtttgtaaaccaggagggttagattgatattcaggcattgccaagggatggggaaactgagaaacctgggctggaaacagagccctagggatttgaatgtggtaatcaagaagctgggaggggagggtataagaacccaggaccctcttctggtggtagggaagcccatgtgaacagattcagagggaaggaagaaagcagcactatgctgaagaccctacacctgagcccagcctcagcctagggatagcctaggcagtgggggtgcagggccacaggaagagccaggcctgatagcctgctagatcagagccctcacccaggaaggctgactccagaaagtggaggccccaagaggccacccctt…	AE1	gtagctctgccacaccactgggaggcttttgctctaacccaacaaatgcctgcttcttttgagatccctatgtagccaacagtcacctcattggggtcagagctggaaggggtggcctcttggggcctccactttctggagtcagccttcctgggtgagggctctgatctagcaggctatcaggcctggctcttcctgtggccctgcacccccactgcctaggctatccctaggctgaggctgggctcaggtgtagggtcttcagcatagtgctgctttcttccttccctctgaatctgttcacatgggcttccctaccaccagaagagggtcctgggttcttataccctcccctcccagcttcttgattaccacattcaaatccctagggctctgttt…
c-MYC	chr8	556	HAE7	tgttcattagcagtggtgataggttaattttcaccatctcttatgcggttgaatagtcacctctgaaccactttttcctccagtaactcctctttcttcggaccttctgcagccaacctgaaagaataacaaggaggtggctggaaacttgttttaaggaaccgcctgtccttcccccgctggaaaccttgcacctcggacgctcctgctcctgcccccacctgacccccgccctcgttgacatccaggcgcgatgatctctgctgccagtagagggcacacttactttactttcgcaaacctgaacgcgggtgctgcccagagagggggcggagggaaagacgctttgcagcaaaatccagcatagcgattggttgctccccgcgtttgcggcaaagg…	AE2	AAAGGGGTGCGTGTATAGCATGTACGCTGTTCAAGATGGGTTATTACCCGTTGAGTTTGCAGCTCAGCGTTCAAGTGTTAAGTGAATATAGTAGCTTCCAAATCCGATGCACTGCACAATTCAGCTTTAAGGATTGCAAATTACTCCTGCCTCCAGGCCTTTGCCGCAAACGCGGGGAGCAACCAATCGCTATGCTGGATTTTGCTGCAAAGCGTCTTTCCCTCCGCCCCCTCTCTGGGCAGCACCCGCGTTCAGGTTTGCGAAAGTAAAGTAAGTGTGCCCTCTACTGGCAGCAGAGATCATCGCGCCTGGATGTCAACGAGGGCGGGGGTCAGGTGGGGGCAGGAGCAGGAGCGTCCGAGGTGCAAGGTTTCCAGCGGGGGAAGGACAGGCGGTTCC…
MYB	chr6	497	HAE8	gcaggtgtgcaatccagggtgcgcgctctgtgcagggaggggagcagaggtgtgcggtgggcaccgcctgggccgggcggggcggggtgggtggggcccgggtgtgtgctggggtgagagtgaaggacatgtgacaatacgacggtggcggctgcaggatccgggaggggagtgaaagctccgctggggcgctccattagtgagcggtgatggttgccgcccacttgtattgaagcgtcctttgtcactaacaagttaaattagagatgttatttatttaagaagaaggaaaaaaaaccctagccaaacagcctatgaatacatatgctcacatcccctactcctccaactcctaatttccccgtctccagagggcacagttgtaaaccttgacgaaaa…	AE3	gcgtgctcccgggcagcgggaccagagctcctccagctcccactcactgtcgcgggggcggcaagcggtggggggaaattcccgcacagaagattggattttcgtcaaggtttacaactgtgccctctggagacggggaaattaggagttggaggagtaggggatgtgagcatatgtattcataggctgtttggctagggttttttttccttcttcttaaataaataacatctctaatttaacttgttagtgacaaaggacgcttcaatacaagtgggcggcaaccatcaccgctcactaatggagcgccccagcggagctttcactcccctcccggatcctgcagccgccaccgtcgtattgtcacatgtccttcactctcaccccagcacacacccg…
