## Supplementary material for "Formation and recycling of an active epigenetic mark mediated by cell cycle-specific RNAs": Supl.6

### Sheet: Cover Page
MASS SPECTROMETRY & PROTEOMICS RESOURCE
HARVARD UNIVERSITY
2019-12-05
Dr. Ebralidze,
Here is the sequence report for sample SAM06398 run against your database and our common contaminants databases
There are three more tabs below.
Tab 2: The Proteins Page is a list of proteins identified through the database search output filtered to 1% FDR (False Discovery Rate).
>> To view the peptides identified under each indiviual protein line please click the + sign on the far left on the screen next to the protein.
Tab 3: An Explanation of this Excel report - an aide to intrepreting your results
If you have any questions, please feel free to contact me.
Regards,
Bogdan.
IN case you have any questions, please contact:
Renee A Robinson
Harvard University
Protein Chemist
FAS Center for Systems Biology
Mass Spectrometry and Proteomics Resource Laboratory
52 Oxford Street Room B251
Cambridge MA 02138
ph: 617-495-4043
fax: 617-495-1374
rarobins@mcb.harvard.edu
http://proteomics.fas.harvard.edu/

### Sheet: Explanation
Thermo Proteome Discoverer Protein Identification Report:
This is a brief explanation of the current PD (Proteome Discoverer 1.4) Excel report we generate and present for users. Users upload their final report from the LIMS system on which they registered, submitted and tracked their sample submission. This guide will hopefully answer all your questions regarding your report. If you have further questions please call us at 617-495-4043 or email at prote…
Upon opening your report you will find 4 tabs:
1. Cover Page – sample information
2. Proteins Page – report data
3. Search Summary Page – instrument parameters (this is additional information, not					necessary to your results but available for interested users)
4. Explanation Page – this explanation page
Proteins page
This page lists the proteins identified in your sample. There is a “+” sign to the far left of each protein listed. Click on the “+” sign to open the protein and see a list of peptides from that protein that were sequenced and substantiate the proteins identification.
When you open your Excel file, you will see a list of proteins each of which has the following parameters:
Accession
UniprotKB protein accession number, the unique identifier assigned to the protein by the FASTA database used to generate the report. To find the NCBInr equivalent, copy the accession number and paste it into NCBInr search, selecting ‘protein’ from the drop-down list
Description
UniprotKB protein description. Provides the name of the protein exclusive of the identifier that appears in the Accession column.
Score
The protein score, which is the sum of the scores of the individual peptides. I use SEQUEST search algorithm, for which the score is the sum of all peptide Xcorr values above the specified score threshold. The score threshold is calculated as follows: 0.8 + peptide_charge × peptide_relevance_factor where peptide_relevance_factor is a parameter with a default value of 0.4. For each spectrum and se…
Coverage
The percent coverage calculated by dividing the number of amino acids in all found peptides by the total number of amino acids in the entire protein sequence. (The higher the better)
# Proteins
The number of identified proteins in the protein group of a master protein. Proteins are grouped based on sequence homology and/or isoforms as explained below.
# Unique peptides
The number of peptide sequences unique to a protein group.
# Peptides
The number of distinct peptide sequences in the protein group.
# PSMs
The total number of identified peptide sequences (peptide spectrum matches) for the protein, including those redundantly identified. (The higher the better)
# AAs, MW [kDa], calc. pI
The calculated parameters of the protein based on the amino acid sequence in the FASTA database used to generate the report. The Proteome Discoverer application calculates the molecular weight without considering post-translational modifications. If you have separated proteins by molecular weight by PAGE, you can use the protein’s molecular weight as a rough constraint to estimate whether it is r…
Peptides page
Next, expand the sheet by clicking on [+] which opens the column parameters for the associated peptides.
A2 or other Letter/number, first column
A top level confidence achieved with the peptide sequence: high confidence, medium confidence, or low confidence. I send you only the high-confidence data, unless instructed otherwise.
Sequence
The sequence of amino acids that compose the peptide.
# PSMs
The total number of identified peptide sequences (PSMs) for the protein, including those redundantly identified. (The higher the better)
# Proteins
Displays the number of proteins in which this peptide is found
# Protein Groups
The number of protein groups in which this peptide is found.
MS/MS-based proteomics studies are based on peptides. However, deducing protein identities from a set of identified peptides could be difficult because of sequence redundancy, such as the presence of proteins that have shared peptides. These redundant proteins are automatically grouped and are not initially displayed in the search results report.
The proteins within a group are ranked according to the number of peptide sequences, the number of PSMs, their protein scores, and the sequence coverage. The top-ranking protein of a group becomes the master protein of that group. By default, only the master proteins are displayed on the Proteins page.
A protein group consists of the following:
· One master protein that is identified by a set of peptides that are not included (all together) in any other protein group.
· All proteins that are identified by the same set or a subset of those peptides.
The # Proteins column on the Proteins and Peptides pages of the results report displays the number of identified proteins in the protein group of a master protein. You may have to expand the columns to see all.
Protein Group Accessions
The unique identifiers (accessions) of all master proteins from all protein groups that include this peptide sequence. Since I normally group proteins by selecting the “Consider Leucine and Isoleucine as Equal” option, this column also lists identifiers from master proteins that may include this specific peptide sequence. The identifiers displayed in the Protein Group Accessions column are the sa…
Modifications
The static and dynamic modifications identified in the peptide. I always use iodoacetamide for Cys alkylation, and this static modification will be in your search results as ‘Carbamidomethyl’ unless you modified your Cys residues with a different reagent. Met oxidation and Asn and Gln deamidation are common dynamic modifications.
delta Cn
The normalized score difference between the currently selected PSM and the highest-scoring PSM for that spectrum. (The lower the better)
Xcorr
A search-dependent score. It scores the number of fragment ions that are common to two different peptides with the same precursor mass and calculates the cross-correlation score for all candidate peptides queried from the database by SEQUEST searches. (Jimmy K. Eng, Ashley L. McCormack, and John R. Yates, III; An Approach to Correlate Tandem Mass Spectral Data of Peptides with Amino Acid Sequence…
Probability
The probability score for the peptide. This score is an assessment of the probability that the reported match is a random occurrence. A lower probability score indicates a better match. (The lower the better)
Charge
The charge state of the peptide, z (z is always greater than 1 as set during the MS analysis).
MH+ [Da]
Calculated m/z of the peptide with z = 1. It should be “MH+ [m/z]”, not [Da].
delta M [ppm]
Mass measurement error in parts per million, ppm (The lower the better)
RT [min]
The peptide’s retention time during chromatographic separation.
# Missed Cleavages
The number of cleavage sites in a peptide sequence that a cleavage reagent (enzyme) did not cleave. This number excludes cases where an amino acid (e.g. Pro) inhibits the cleaving enzyme (e.g. trypsin).

### Sheet: Proteins
Protein FDR Confidence: Sequest HT	Master	Accession	Description	Contaminant	Exp. q-value: A6 PMI-Byonic	Exp. q-value: Sequest HT	Coverage [%]	# Peptides	# PSMs	# Unique Peptides	# AAs	MW [kDa]	calc. pI	Score Sequest HT: Sequest HT	# Peptides (by Search Engine): A6 PMI-Byonic	# Peptides (by Search Engine): Sequest HT	Found in Sample: [S1] F1: Sample	Found in Sample: [S2] F2: Sample	|Log Prob| (by Search Engine): PMI-Byonic A6	# Protein Groups	# Cumulative Decoys (by Search Engine): PMI-Byonic A6	FDR (by Search Engine): PMI-Byonic A6	Confidence (by Search Engine): PMI-Byonic A6
High	Master Protein	P38507	*CON* Immunoglobulin G-binding protein A OS=Staphylococcus aureus GN=spa PE=1 SV=1	TRUE		0	74	348	1891	348	508	55.4	5.71	3226.77	339	305	High	High	2735.04	1	0	0	3
High	Master Protein	P00766	*CON* Chymotrypsinogen A - Bos taurus	TRUE		0	66	60	249	60	245	25.7	8.16	356.56	55	52	Not Found	High	316.84	1	0	0	3
High	Master Protein	P02769	*CON* serum albumin precursor [Bos taurus]	TRUE		0	47	53	126	49	607	69.2	6.11	160.53	49	46	High	High	219.81	1	0	0	3
High	Master Protein	P35527	*CON* Keratin, type I cytoskeletal 9 OS=Homo sapiens GN=KRT9 PE=1 SV=3	TRUE		0	24	18	37	18	623	62	5.24	57.37	16	16	High	High	105.4	1	0	0	3
High	Master Protein	O46375	*CON* Transthyretin OS=Bos taurus GN=TTR PE=2 SV=1	TRUE		0	70	17	55	17	147	15.7	6.3	81.65	16	16	High	High	104.58	1	0	0	3
High	Master Protein	P04264	*CON* Keratin, type II cytoskeletal 1 OS=Homo sapiens GN=KRT1 PE=1 SV=6	TRUE		0	24	16	37	15	644	66	8.12	58	14	15	High	High	70.38	1	0	0	3
High	Master Protein	P01870	*CON* Ig gamma chain C region OS=Oryctolagus cuniculus PE=1 SV=1	TRUE		0	33	16	69	16	323	35.4	8.29	42.3	15	13	Not Found	High	65.9	1	0	0	3
High	Master Protein	478694	S25705 Ig mu chain - sheep	TRUE		0	18	10	28	10	592	64.5	5.71	32.53	10	7	High	High	45.06	1	0	0	3
High	Master Protein	P12763	*CON* Alpha-2-HS-glycoprotein precursor - Bos taurus	TRUE		0	33	10	16	10	359	38.4	5.5	21.77	7	6	High	High	42.66	1	0	0	3
High	Master Protein	P0C0S5	Histone H2A.Z OS=Homo sapiens OX=9606 GN=H2AFZ PE=1 SV=2	FALSE		0	60	10	18	10	128	13.5	10.58	29.62	8	7	High	High	38.36	1	0	0	3
High	Master Protein	88041	A31994 *CON* keratin 10, type I, epidermal - human gi623409 (J04029) keratin 10 [Homo sapiens]	TRUE		0	25	10	29	1	561	57.2	5.07	38.62	8	9	High	High	37.8	1	0	0	3
High	Master Protein	P02666	*CON* Beta-casein precursor - Bos taurus	TRUE		0	40	7	11	7	224	25.1	5.35	14.33	6	5	High	High	36.95	1	0	0	3
High	Master Protein	P15636	*CON* PROTEASE I PRECURSOR (API) (LYSYL ENDOPEPTIDASE).	TRUE		0	10	6	13	6	653	68.1	7.24	18.84	6	5	High	High	31.91	1	0	0	3
Medium	Master Protein	P15497	*CON* Apolipoprotein A-I OS=Bos taurus GN=APOA1 PE=1 SV=3	TRUE		0.033	15	3	9	3	265	30.3	5.97	11.37	3	3	High	Not Found	21.12	1	0	0	3
High	Master Protein	P02768	*CON* serum albumin precursor [Homo sapiens].	TRUE		0	14	11	22	7	609	69.3	6.28	48.11	4	11	High	High	18.46	1	0	0	3
Medium	Master Protein	P06396	*CON* Gelsolin OS=Homo sapiens GN=GSN PE=1 SV=1	TRUE		0.029	4	3	7	3	782	85.6	6.28	8.47	3	3	Not Found	High	17.25	1	0	0	3
Medium	Master Protein	P35908	*CON* Keratin, type II cytoskeletal 2 epidermal OS=Homo sapiens GN=KRT2 PE=1 SV=2	TRUE		0.021	10	3	4	2	639	65.4	8	6.26	2	2	High	High	10	1	0	0	3
Medium	Master Protein	P22629	*CON* Streptavidin OS=Streptomyces avidinii PE=1 SV=1	TRUE		0.022	11	2	5	2	183	18.8	8.35	6.28	2	2	Not Found	High	9.64	1	0	0	3
Medium	Master Protein	P02663	*CON* Alpha-S2-casein precursor - Bos taurus	TRUE		0.012	9	2	3	2	222	26	8.43	3.92	2	1	High	High	9.49	1	0	0	3
Medium	Master Protein	P81605	*CON* Dermcidin precursor - Homo sapiens	TRUE		0.024	26	2	4	2	110	11.3	6.54	3.29	2	1	High	Not Found	8.61	1	0	0	3
Low	Master Protein	Q86YZ3	*CON* Hornerin - Homo sapiens	TRUE		0.063	7	4	6	3	2850	282.2	10.04	2.26	3	2	Not Found	High	8.5	1	0	0	3
Medium	Master Protein	Q2UVX4	*CON* Complement C3 OS=Bos taurus GN=C3 PE=1 SV=2	TRUE		0.031	3	4	6	4	1661	187.1	6.84	9.28	2	4	Not Found	High	6.99	1	0	0	3
High	Master Protein	106849	PC1102 *CON* keratin 10, type I, cytoskeletal (clone HK51) - human (fragment) gi186629 (M77663) keratin 10 [Homo sapiens]	TRUE		0	26	9	15	1	384	39.7	4.78	35.63	1	9	Not Found	High	6.21	1	0	0	3
Medium	Master Protein	Q5D862	*CON* Filaggrin-2 OS=Homo sapiens GN=FLG2 PE=1 SV=1	TRUE		0.027	4	3	5	2	2391	247.9	8.31	7.9	2	3	High	High	5.21	1	0	0	3
Low	Master Protein	Q29443	*CON* Serotransferrin OS=Bos taurus GN=TF PE=2 SV=1	TRUE		0.059	2	1	2	1	704	77.7	7.08	2.07	1	1	Not Found	High	5	1	1	0.04	2
Medium	Master Protein	1708589	*CON* Keratin, type i cytoskeletal 16 (cytokeratin 16) (K16) (CK 16)	TRUE		0.024	5	2	2	1	473	50.9	5.44	3.21	1	1	Not Found	High	4.88	1	1	0.0384615	2
Medium	Master Protein	Q15149	*CON* Plectin-1 OS=Homo sapiens GN=PLEC1 PE=1 SV=3	TRUE		0.012	1	3	3	3	4684	531.5	5.96	4.24	1	2	High	High	4.73	1	1	0.037037	2
Medium	Master Protein	1346345	*CON* Keratin, type ii cytoskeletal 6b (cytokeratin 6b) (CK 6b) (k6b keratin) gi2119220pirI61767 keratin type II - human gi908790 (L42592) keratin type II [Homo sapiens]	TRUE		0.024	10	4	5	2	564	60	8	7.32	2	3	High	Not Found	4.51	1	1	0.0357143	2
Medium	Master Protein	P01696	*CON* Ig kappa chain V region K29-213 OS=Oryctolagus cuniculus PE=1 SV=1	TRUE		0.021	9	1	2	1	110	11.6	8.97	3.02	1	1	Not Found	High	4.3	1	1	0.0344828	2
	Master Protein	P05109	*CON* Protein S100-A8 OS=Homo sapiens GN=S100A8 PE=1 SV=1	TRUE			12	1	1	1	93	10.8	7.03		1		High	Not Found	3.71	1	1	0.0333333	2
Medium	Master Protein	Q9NSB2	*CON* Keratin, type II cuticular Hb4 OS=Homo sapiens GN=KRT84 PE=1 SV=2	TRUE		0.015	8	3	3	1	600	64.8	7.56	5.06	1	2	High	Not Found	3.7	1	1	0.0322581	2
Medium	Master Protein	547753	*CON* Keratin, type ii cytoskeletal 4 (cytokeratin 4) (K4) (CK4)	TRUE		0.029	4	2	3	1	534	57.2	6.61	8.43		2	Not Found	High	3.64	1	1	0.03125	2
	Master Protein	Q59146	*CON* Glucan endo-1,3-beta-glucosidase (Zymolase) OS=Arthrobacter sp. (strain YCWD3) GN=glcI PE=3 SV=1	TRUE			6	1	1	1	548	58.1	7.43		1		High	Not Found	3.22	1	2	0.0606061	1
	Master Protein	Q8N9T8	*CON* Protein KRI1 homolog OS=Homo sapiens GN=KRI1 PE=1 SV=2	TRUE			4	1	1	1	709	83.2	5.17		1		High	Not Found	3.06	1	3	0.0882353	1
Medium	Master Protein	547751	*CON* Keratin, type i cytoskeletal 17 (cytokeratin 17) (K17) (CK 17) (39.1) (VERSION 1) gi422802pirS30433 keratin 17, cytoskeletal - human gi30379 (Z19574) cytokeratin 17 [Homo sapiens] gi34075 (X62571) keratin related product [Homo sapiens]	TRUE		0.02	6	2	3	1	432	48.1	5.02	6.04	1	2	High	Not Found	2.89	1	3	0.0857143	1
	Master Protein	P15252	*CON* Rubber elongation factor protein OS=Hevea brasiliensis PE=1 SV=2	TRUE			13	1	1	1	80	8.7	4.59		1		High	Not Found	2.72	1	3	0.0833333	1
Medium	Master Protein	P08670	*CON* Vimentin OS=Homo sapiens GN=VIM PE=1 SV=4	TRUE		0.02	5	2	2	1	466	53.6	5.12	2.83	1	1	High	Not Found	2.54	1	3	0.0810811	1
Low	Master Protein	P00761	*CON* Trypsin precursor - sus scrofa - includes MSPRL added real and artificial sequences to mimic mass of Promega trypsin modifications	TRUE		0.057	4	1	2	1	741	79.4	8.31	1.99	1	1	Not Found	High	2.26	1	4	0.105263	1
	Master Protein	Q29461	*CON* Elastase-2A precursor - Bos taurus	TRUE			4	1	1	1	269	28.8	8.34		1		High	Not Found	2.14	1	4	0.102564	1
	Master Protein	P08659	*CON* Luciferin 4-monooxygenase Firefly luciferase OS=Photinus pyralis PE=1 SV=1	TRUE			3	1	1	1	550	60.7	6.9		1		Not Found	High	1.7	1	8	0.195122	1
	Master Protein	P23254	*CON* Transketolase 1 - Saccharomyces cerevisiae	TRUE			2	1	1	1	680	73.8	7.01		1		High	Not Found	1.64	1	8	0.190476	1
Medium	Master Protein	Q9Y446	*CON* Plakophilin-3 OS=Homo sapiens GN=PKP3 PE=1 SV=1	TRUE		0.016	3	2	3	2	797	87	9.32	5.06	1	2	High	High	1.62	1	8	0.186047	1
Medium	Master Protein	125108	*CON* Keratin, type ii cytoskeletal 7 (cytokeratin 7) (K7) (CK 7) gi1200072 (X13320) keratin [Homo sapiens]	TRUE		0.013	12	3	3	1	469	51.3	5.49	5.06	1	2	Not Found	High	1.16	1	9	0.204545	1
Medium	Master Protein	125098	*CON* Keratin, type ii cytoskeletal 3 (cytokeratin 3) (K3) (CK3) (65 KD cytokeratin)	TRUE		0.013	8	3	3	1	629	64.5	6.48	5.06	1	2	High	Not Found	0.95	1	10	0.222222	1
	Master Protein	37812657	beta galactosidase [UAS-less reporter vector pMELbeta] gi|37812664|gb|AAR04150.1| beta galactosidase [UAS-less reporter vector YIpMELbeta2] gi|37812668|gb|AAR04153.1| beta galactosidase [UAS-less reporter vector YIpMELbeta] gi|37812678|gb|AAR04160.1| beta galactosidase [UAS-less reporter vector pMELbeta2]	TRUE			3	1	1	1	1045	118.5	5.8		1		Not Found	High	0.7	1	12	0.25	1
High	Master Protein	P13645	*CON* Keratin, type I cytoskeletal 10 OS=Homo sapiens GN=KRT10 PE=1 SV=4	TRUE		0	21	12	18	2	593	59.5	5.21	43.72		12	High	High		1	0	0	0
Medium	Master Protein	547752	*CON* Keratin, type ii cytoskeletal 2 oral (cytokeratin 2P) (K2P) (CK 2P) gi2119218pirI53169 cytokeratin 2 - human gi181390 (M99063) cytokeratin 2 [Homo sapiens]	TRUE		0.03	6	3	3	1	638	65.8	8.12	9.15		3	Not Found	High		1	0	0	0
Medium	Master Protein	P02533	*CON* Keratin, type I cytoskeletal 14 OS=Homo sapiens GN=KRT14 PE=1 SV=3	TRUE		0.019	6	2	2	1	472	51.6	5.16	6.03		2	Not Found	High		1	0	0	0
Medium	Master Protein	Q6A163	*CON* Keratin, type I cytoskeletal 39 OS=Homo sapiens GN=KRT39 PE=1 SV=2	TRUE		0.021	5	1	1	1	491	55.6	5.26	2.87		1	High	Not Found		1	0	0	0
Low	Master Protein	Q92817	*CON* Envoplakin OS=Homo sapiens GN=EVPL PE=1 SV=2	TRUE		0.066	1	2	2	2	2033	231.5	6.96	2.56		2	Not Found	High		1	0	0	0
Low	Master Protein	Q86SJ6	*CON* Desmoglein-4 OS=Homo sapiens GN=DSG4 PE=1 SV=1	TRUE		0.065	3	1	1	1	1040	113.8	4.56	2.34		1	High	Not Found		1	0	0	0
Low	Master Protein	O60437	*CON* Periplakin OS=Homo sapiens GN=PPL PE=1 SV=2	TRUE		0.062	1	1	1	1	1756	204.5	5.57	2.25		1	High	Not Found		1	0	0	0
Low	Master Protein	P32926	*CON* Desmoglein-3 OS=Homo sapiens GN=DSG3 PE=1 SV=2	TRUE		0.058	1	1	1	1	999	107.5	5	2.06		1	Not Found	High		1	0	0	0
Low	Master Protein	327282624	PREDICTED: translational activator GCN1-like [Anolis carolinensis]	TRUE		0.137	0	1	1	1	2671	293.5	7.27	1.78		1	Not Found	High		1	0	0	0

### Sheet: Peptides & Coverage
Checked	Confidence	Sequence	Modifications	# Protein Groups	# Proteins	# PSMs	Master Protein Accessions	# Missed Cleavages	Theo. MH+ [Da]	Found in Sample: [S1] F1: Lysine	Found in Sample: [S2] F2: Chymotrypsin	Contaminant	Off by X	Position in Protein	Confidence (by Search Engine): A6 PMI-Byonic	Confidence (by Search Engine): Sequest HT	Percolator q-Value (by Search Engine): A6 PMI-Byonic	Percolator q-Value (by Search Engine): Sequest HT	Percolator PEP (by Search Engine): A6 PMI-Byonic	Percolator PEP (by Search Engine): Sequest HT	|Log Prob| (by Search Engine): A6 PMI-Byonic	Byonic Score (by Search Engine): A6 PMI-Byonic	Delta Byonic Score (by Search Engine): A6 PMI-Byonic	Delta Mod Score (by Search Engine): A6 PMI-Byonic	PEP 2D (by Search Engine): A6 PMI-Byonic	q-Value 2D (by Search Engine): A6 PMI-Byonic	FDR 2D (by Search Engine): A6 PMI-Byonic	Peptide Group FDR 2D (by Search Engine): A6 PMI-Byonic	PEP 1D (by Search Engine): A6 PMI-Byonic	q-Value 1D (by Search Engine): A6 PMI-Byonic	FDR 1D (by Search Engine): A6 PMI-Byonic	Peptide Group FDR 1D (by Search Engine): A6 PMI-Byonic	XCorr (by Search Engine): Sequest HT
FALSE	High	AGGKAGKDSGKAKT	2xAcetyl [K4(100); K11(99.2)]	1	1	3	P0C0S5	0	1359.72	Not Found	High	FALSE	0	0	High	High		0.001143		0.008231	5.32	324.8	292.4	79.9	4.8107e-06	7.97563e-07	0	0	4.65951e-05	7.77015e-06	0	0	3.42
FALSE	High	AGGKAGKDSGKAKT	3xAcetyl [K4(100); K7(100); K11(100)]	1	1	2	P0C0S5	0	1401.73	Not Found	High	FALSE	0	0	n/a	High		0.001143		0.0003055													3.92
FALSE	High	AGGKAGKDSGKAK	3xAcetyl [K4(100); K7(100); K11(99.9)]	1	1	1	P0C0S5	0	1300.69	Not Found	High	FALSE	0	0	n/a	High		0.004075		0.03738													2.77
FALSE	High	AGGKAGKDSGKAKTK	3xAcetyl [K4(100); K7(99.9); K11(96)]	1	1	1	P0C0S5	0	1529.83	Not Found	High	FALSE	0	0	n/a	High		0.004075		0.05642													2.03
