## Supplementary material for "Formation and recycling of an active epigenetic mark mediated by cell cycle-specific RNAs": Supl.7

### Sheet: METADATA TEMPLATE 
# High-throughput sequencing metadata template. (Version: April 28, 2020)
# All fields in this template must be completed.
# See METADATA EXAMPLES in tabs at the foot of this page.
# Field names (in blue on this page) should not be edited. Hover over cells containing field names to view field content guidelines.
# Human data. If there are patient privacy concerns regarding making data fully public through GEO, please submit to NCBI's dbGaP (http://www.ncbi.nlm.nih.gov/gap/) database. dbGaP has controlled access mechanisms and is an appropriate resource for hosting sensitive patient data.
SERIES
# This section describes the overall study. Complete all fields.
title	Formation of an active epigenetic mark and its recycling is mediated by cell cycle-specific RNAs
summary	The mechanisms by which epigenetic modifications are established in gene regulatory regions of active genes remain elusive. The data presented show that the establishment and recycling of a major epigenetic mark, the acetylated form of the replacement histone H2A.Z, is regulated by cell cycle-specific long noncoding RNAs encoded in regions adjacent to the promoters of active genes. These transcri…
overall design	All samples were done using the cell line HL-60. 1 replicate each. RIP-Sequencing targetting acH2A.Z, H2A.Z and TIP60 with corresponding input. RNA-Sequencing on nuclear extract, nuclear-extracts synchronized at S-Phase and nascent nuclear-extracts synchronized at S-Phase. ChIP-Seq was performed targeting the acH2A.Z and H2A.Z histone marks with cells treated with DMSO, ACTD and DRB with appropri…
contributor	Alexander,K,Ebralidze
contributor	Simone,Ummario
contributor	Mahmoud,A,Bassal
contributor	Haoran,Zhang
contributor	Bogdan,Budnik
contributor	Emmanuele,Monteleone
contributor	Dennis,Kappei
contributor	Yanjing,V,Liu
contributor	Danielle,E,Tenen
contributor	Rory,Coffey
contributor	Mee Ree,Sheen
contributor	Yanzhou,Zhang
contributor	Anaïs,Wanet
contributor	Bon,Q,Trinh
contributor	Valeria,Poli
contributor	Vladimir,E,Angarica
contributor	Roberto,T,Magallanes
contributor	Touati,Benoukraf
contributor	Colyn,Crane-Robinson
contributor	Annalia,Di Ruscio
contributor	Daniel,G,Tenen
supplementary file
SAMPLES
# Thoroughly describe each of the biological Samples under investigation. Tissue/cell type/cell line information is required.
# Include all biological and experimental variables in characteristics columns (for example, characteristics: tissue, characteristics: cell type, characteristics: treatment, characteristics: genotype, characteristics: disease state or any clinical variables, etc...)
# -> -> KEEP SCROLLING TO THE RIGHT FOR IMPORTANT FIELDS; RAW AND PROCESSED FILES MUST BE LISTED IN THIS SECTION -> ->
Sample name	title	source name	organism	characteristics: treatment	characteristics: pull-down Anti-body	characteristics: tag	molecule	description	processed data file	processed data file	processed data file	raw file	raw file
Hl-60 Nuclear Extract RNA-Seq	Hl-60 Nuclear Extract RNA-Seq	cell line	human	None	N/A		nuclear RNA	nuclear RNA extract	hl60_rnaseq_nuclei.sorted.bam	hl60_rnaseq_nuclei.sorted.bw	hl60_rnaseq_nuclei.sorted.counts_ensembl_FC	hl60_rnaseq_nuclei_R1.fastq.gz	hl60_rnaseq_nuclei_R2.fastq.gz
Hl-60 Nuclear Extract S-Phase 1hr RNA-Seq	Hl-60 Nuclear Extract S-Phase 1hr RNA-Seq	cell line	human	S-Phase Syncrhonized 1hr	N/A		nuclear RNA	nuclear RNA extract of S-Phase syncrhonized cells	hl60_rnaseq_nuclei_S-phase_1h.sorted.bam	hl60_rnaseq_nuclei_S-phase_1h.sorted.bw	hl60_rnaseq_nuclei_S-phase_1h.sorted.counts_ensembl_FC	hl60_rnaseq_nuclei_S-phase_1h_R1.fastq.gz	hl60_rnaseq_nuclei_S-phase_1h_R2.fastq.gz
Hl-60 Nuclear Extract S-Phase 1hr Clicked RNA-Seq	Hl-60 Nuclear Extract S-Phase 1hr Clicked RNA-Seq	cell line	human	S-Phase Syncrhonized 1hr	N/A		nuclear RNA	nuclear nascent RNA extract of S-Phase syncrhonized cells	hl60_rnaseq_nuclei_S-phase_1h_clicked.sorted.bam	hl60_rnaseq_nuclei_S-phase_1h_clicked.sorted.bw	hl60_rnaseq_nuclei_S-phase_1h_clicked.sorted.counts_ensembl_FC	hl60_rnaseq_nuclei_S-phase_1h_clicked_R1.fastq.gz	hl60_rnaseq_nuclei_S-phase_1h_clicked_R2.fastq.gz
HL-60 acH2A.Z FWD (Sense) RIP-Seq	HL-60 acH2A.Z RIP-Seq, Sense Strand Reads only	cell line	human	N/A	acH2A.Z		total RNA	RIP-Seq pulldown targeting acH2A.Z - only Sense strand reads	hl60_ripseq_ach2az_input_broad_FWD_all_peaks_calculated.tsv	hl60_ripseq_ach2az.sorted_FWD.sorted.bam	hl60_ripseq_ach2az.sorted_FWD.sorted.bw	hl60_ripseq_ach2az_R1.fq.gz	hl60_ripseq_ach2az_R2.fq.gz
HL-60 acH2A.Z REV (Anti-Sense) RIP-Seq	HL-60 acH2A.Z RIP-Seq, Anti-Sense Strand Reads only	cell line	human	N/A	acH2A.Z		total RNA	RIP-Seq pulldown targeting acH2A.Z - only Anti-Sense strand reads	hl60_ripseq_ach2az_input_broad_REV_all_peaks_calculated.tsv	hl60_ripseq_ach2az.sorted_REV.sorted.bam	hl60_ripseq_ach2az.sorted_REV.sorted.bw	hl60_ripseq_ach2az_R1.fq.gz	hl60_ripseq_ach2az_R2.fq.gz
HL-60 H2A.Z FWD (Sense) RIP-Seq	HL-60 H2A.Z RIP-Seq, Sense Strand Reads only	cell line	human	N/A	H2A.Z		total RNA	RIP-Seq pulldown targeting H2A.Z - only Sense strand reads	hl60_ripseq_h2az_input_broad_FWD_all_peaks_calculated.tsv	hl60_ripseq_h2az.sorted_FWD.sorted.bam	hl60_ripseq_h2az.sorted_FWD.sorted.bw	hl60_ripseq_h2az_R1.fq.gz	hl60_ripseq_h2az_R2.fq.gz
HL-60 H2A.Z REV (Anti-Sense) RIP-Seq	HL-60 H2A.Z RIP-Seq, Anti-Sense Strand Reads only	cell line	human	N/A	H2A.Z		total RNA	RIP-Seq pulldown targeting H2A.Z - only Anti-Sense strand reads	hl60_ripseq_h2az_input_broad_REV_all_peaks_calculated.tsv	hl60_ripseq_h2az.sorted_REV.sorted.bam	hl60_ripseq_h2az.sorted_REV.sorted.bw	hl60_ripseq_h2az_R1.fq.gz	hl60_ripseq_h2az_R2.fq.gz
HL-60 TIP60 FWD (Sense) RIP-Seq	HL-60 TIP60 RIP-Seq, Sense Strand Reads only	cell line	human	N/A	TIP60		total RNA	RIP-Seq pulldown targeting TIP60 - only Sense strand reads	hl60_ripseq_tip60_input_broad_FWD_all_peaks_calculated.tsv	hl60_ripseq_tip60.sorted_FWD.sorted.bam	hl60_ripseq_tip60.sorted_FWD.sorted.bw	hl60_ripseq_tip60_R1.fq.gz	hl60_ripseq_tip60_R2.fq.gz
HL-60 TIP60 REV (Anti-Sense) RIP-Seq	HL-60 TIP60 RIP-Seq, Anti-Sense Strand Reads only	cell line	human	N/A	TIP60		total RNA	RIP-Seq pulldown targeting TIP60 - only Anti-Sense strand reads	hl60_ripseq_tip60_input_broad_REV_all_peaks_calculated.tsv	hl60_ripseq_tip60.sorted_REV.sorted.bam	hl60_ripseq_tip60.sorted_REV.sorted.bw	hl60_ripseq_tip60_R1.fq.gz	hl60_ripseq_tip60_R2.fq.gz
HL-60 Input FWD (Sense) RIP-Seq	HL-60 RIP-Seq Input, Sense Strand Reads only	cell line	human	N/A	N/A		total RNA	RNA-Seq Input for RIP-Seq Analysis - Sense strand reads	hl60_ripseq_input.sorted_FWD.sorted.bam	hl60_ripseq_input.sorted_FWD.sorted.bw		hl60_ripseq_input_R1.fq.gz	hl60_ripseq_input_R2.fq.gz
HL-60 Input REV (Anti-Sense) RIP-Seq	HL-60 RIP-Seq Input, Anti-Sense Strand Reads only	cell line	human	N/A	N/A		total RNA	RNA-Seq Input for RIP-Seq Analysis - Anti-Sense strand reads	hl60_ripseq_input.sorted_REV.sorted.bam	hl60_ripseq_input.sorted_REV.sorted.bw		hl60_ripseq_input_R1.fq.gz	hl60_ripseq_input_R2.fq.gz
HL-60 ACTD-Treated acH2A.Z ChIP-Seq	HL-60 ACTD-Treated acH2A.Z ChIP-Seq	cell line	human	Actinomycin D Treated	acH2A.Z		total DNA	ChIP-Seq targeting acH2A.Z in ACTD Treated cells	hl60_chipseq_actDTreat_ach2az_input_all_peaks_calculated.tsv	hl60_chipseq_actDTreat_ach2az_chip.bam	hl60_chipseq_actDTreat_ach2az_chip.bw	hl60_chipseq_actDTreat_ach2az_R1.fq.gz	hl60_chipseq_actDTreat_ach2az_R2.fq.gz
HL-60 ACTD-Treated H2A.Z ChIP-Seq	HL-60 ACTD-Treated H2A.Z ChIP-Seq	cell line	human	Actinomycin D Treated	H2A.Z		total DNA	ChIP-Seq targeting H2A.Z in ACTD Treated cells	hl60_chipseq_actDTreat_h2az_input_all_peaks_calculated.tsv	hl60_chipseq_actDTreat_h2az_chip.bam	hl60_chipseq_actDTreat_h2az_chip.bw	hl60_chipseq_actDTreat_h2az_R1.fq.gz	hl60_chipseq_actDTreat_h2az_R2.fq.gz
HL-60 ACTD-Treated Input ChIP-Seq	HL-60 ACTD-Treated Input ChIP-Seq	cell line	human	Actinomycin D Treated	N/A		total DNA	ACTD Treated cells ChIP-Seq Input	hl60_chipseq_actDTreat_input.bam	hl60_chipseq_actDTreat_input.bw		hl60_chipseq_actDTreat_input_R1.fq.gz	hl60_chipseq_actDTreat_input_R2.fq.gz
HL-60 DMSO-Treated acH2A.Z ChIP-Seq	HL-60 DMSO-Treated acH2A.Z ChIP-Seq	cell line	human	DMSO Treated	acH2A.Z		total DNA	ChIP-Seq targeting acH2A.Z in DMSO Treated cells	hl60_chipseq_DMSOTreat_ach2az_input_all_peaks_calculated.tsv	hl60_chipseq_DMSOTreat_ach2az_chip.bam	hl60_chipseq_DMSOTreat_ach2az_chip.bw	hl60_chipseq_dmsoTreat_ach2az_R1.fq.gz	hl60_chipseq_dmsoTreat_ach2az_R2.fq.gz
HL-60 DMSO-Treated H2A.Z ChIP-Seq	HL-60 DMSO-Treated H2A.Z ChIP-Seq	cell line	human	DMSO Treated	H2A.Z		total DNA	ChIP-Seq targeting H2A.Z in DMSO Treated cells	hl60_chipseq_DMSOTreat_h2az_input_all_peaks_calculated.tsv	hl60_chipseq_DMSOTreat_h2az_chip.bam	hl60_chipseq_DMSOTreat_h2az_chip.bw	hl60_chipseq_dmsoTreat_h2az_R1.fq.gz	hl60_chipseq_dmsoTreat_h2az_R2.fq.gz
HL-60 DMSO-Treated Input ChIP-Seq	HL-60 DMSO-Treated Input ChIP-Seq	cell line	human	DMSO Treated	N/A		total DNA	DMSO Treated cells ChIP-Seq Input	hl60_chipseq_DMSOTreat_input.bam	hl60_chipseq_DMSOTreat_input.bw		hl60_chipseq_dmsoTreat_input_R1.fq.gz	hl60_chipseq_dmsoTreat_input_R2.fq.gz
HL-60 DRB-Treated acH2A.Z ChIP-Seq	HL-60 DRB-Treated acH2A.Z ChIP-Seq	cell line	human	DRB Treated	acH2A.Z		total DNA	ChIP-Seq targeting acH2A.Z in DRB Treated cells	hl60_chipseq_DRBTreat_ach2az_input_all_peaks_calculated.tsv	hl60_chipseq_DRBTreat_ach2az_chip.bam	hl60_chipseq_DRBTreat_ach2az_chip.bw	hl60_chipseq_drbTreat_ach2az_R1.fq.gz	hl60_chipseq_drbTreat_ach2az_R2.fq.gz
HL-60 DRB-Treated H2A.Z ChIP-Seq	HL-60 DRB-Treated H2A.Z ChIP-Seq	cell line	human	DRB Treated	H2A.Z		total DNA	ChIP-Seq targeting H2A.Z in DRB Treated cells	hl60_chipseq_DRBTreat_h2az_input_all_peaks_calculated.tsv	hl60_chipseq_DRBTreat_h2az_chip.bam	hl60_chipseq_DRBTreat_h2az_chip.bw	hl60_chipseq_drbTreat_h2az_R1.fq.gz	hl60_chipseq_drbTreat_h2az_R2.fq.gz
HL-60 DRB-Treated Input ChIP-Seq	HL-60 DRB-Treated Input ChIP-Seq	cell line	human	DRB Treated	N/A		total DNA	DRB Treated cells ChIP-Seq Input	hl60_chipseq_DRBTreat_input.bam	hl60_chipseq_DRBTreat_input.bw		hl60_chipseq_drbTreat_input_R1.fq.gz	hl60_chipseq_drbTreat_input_R2.fq.gz
PROTOCOLS
# Protocols applicable to only a subset of Samples can be included as additional columns of the SAMPLES section above instead.
growth protocol	The human leukemia cell line HL-60 was obtained from ATCC and grown in glutamine containing medium in the absence of antibiotics, at 37 °C in a humidified atmosphere with 5% CO2.
treatment protocol	Double Thymidine block (early S-phase block) was carried out as described (Di Ruscio et al., 2013). Briefly, HL-60 cells were grown overnight to 70-80% confluence, washed twice with 1xPBS and cultured in DMEM (10% FCS) + 2.5 mM Thymidine for 18 h (first block). Thymidine was washed out with 1xPBS and cells were grown in DMEM (10% FCS). After 8 hrs cells were cultured in the presence of thymidine …
extract protocol	Nascent RNA/DNA capture was performed using Click-iT® Nascent RNA Capture Kit (ThermoFisher) according to the manufacturer’s instructions with minor modifications. Briefly, 1. Labeling the cells with EU/EdU. 200 mM EU or 30 mM EdU stock solutions were added to the cells, to a final concentration 0.5 mM or 30 uM, respectively. 2. Incubation. The cells were incubated for 1 or 2 hours. 3. RNA/DNA is…
library construction protocol	RIP-Seq - Immunoprecipitated RNA were processed for sequencing as described by Di Ruscio et al.(Di Ruscio et al., 2013) with some modifications. RNAs were depleted of ribosomal RNA with Ribo-ZeroTM Magnetic Gold Kit. Double stranded cDNA libraries were constructed using ScriptSeq v2 RNA-Seq Library Preparation Kit. The libraries were subjected to final size-selection in 3% agarose gels. 250-500 b…
library strategy	RIP-Seq, ChIP-Seq, RNA-seq
DATA PROCESSING PIPELINE
# Data processing steps include base-calling, alignment, filtering, peak-calling, generation of normalized abundance measurements etc…
# For each step provide a description, as well as software name, version, parameters, if applicable.
data processing step	RIP-Seq – Raw fastq files had optical duplicates removed using clumpify from BBMap with the flags "dedupe spany addcount." Next, Adaptor trimming was performed using BBDuk (from BBMap) with the flags "ref=/.../bbmap/resources/adapters.fa ktrim=l hdist=2". Next, reads were trimmed using trimmomatic with the flags "LEADING:24 SLIDINGWINDOW:4:24 TRAILING:24 MINLEN:20". After cleanup, reads were alig…
data processing step	RNA-Seq – Raw fastq files had optical duplicates removed using clumpify from BBMap with the flags "dedupe spany addcount." Next, Adaptor trimming was performed using BBDuk (from BBMap) with the flags "ref=/.../bbmap/resources/adapters.fa ktrim=l hdist=2". Next, reads were trimmed using trimmomatic with the flags "LEADING:28 SLIDINGWINDOW:4:26 TRAILING:28 MINLEN:20". After cleanup, reads were alig…
data processing step	ChIP-Seq – Raw fastq files had optical duplicates removed using clumpify from BBMap with the flags "dedupe spany addcount." Next, Adaptor trimming was performed using BBDuk (from BBMap) with the flags "ref=/.../bbmap/resources/adapters.fa ktrim=l hdist=2". Next, reads were trimmed using trimmomatic with the flags "LEADING:20 SLIDINGWINDOW:4:20 TRAILING:20 MINLEN:20". After cleanup, reads were ali…
data processing step
data processing step
genome build	hg38
processed data files format and content	peak text files, bigWig coverage files, raw count text files
# For each file listed in the "processed data file" columns of the SAMPLES section, provide additional information below.
PROCESSED DATA FILES
file name	file type	file checksum
hl60_rnaseq_nuclei.sorted.bam	bam	14c28f4d546e514512d00aa7427d3b58
hl60_rnaseq_nuclei.sorted.bw	bigwig	53a39ea063ec8e9e5f88c22b67a32b04
hl60_rnaseq_nuclei.sorted.counts_ensembl_FC	raw gene counts	1671d1621e7cd9a82c424cfb3d41ee82
hl60_rnaseq_nuclei_S-phase_1h_clicked.sorted.bam	bam	4a597b476ef7697147de02954fc91978
hl60_rnaseq_nuclei_S-phase_1h_clicked.sorted.bw	bigwig	300bce4d1316ae904c41e58f00bcbd97
hl60_rnaseq_nuclei_S-phase_1h_clicked.sorted.counts_ensembl_FC	raw gene counts	b8aa9875490f56599669c88b7b3a80e5
hl60_rnaseq_nuclei_S-phase_1h.sorted.bam	bam	35cd82d2128c0ba8a41b4494e0348a48
hl60_rnaseq_nuclei_S-phase_1h.sorted.bw	bigwig	2d99b4187ef99f94bfc1da2f7f067d37
hl60_rnaseq_nuclei_S-phase_1h.sorted.counts_ensembl_FC	raw gene counts	dc41419a98d9f3c2e2629339a66f23c1
hl60_ripseq_ach2az_input_broad_FWD_all_peaks_calculated.tsv	peak text file	b88ecd714e25c28a83c22c41698b92c4
hl60_ripseq_ach2az_input_broad_REV_all_peaks_calculated.tsv	peak text file	5e310aeb81e8369f75041adf05e6a42a
hl60_ripseq_ach2az.sorted_FWD.sorted.bam	bam	fe56164a390ea4c5847f690ad3b25300
hl60_ripseq_ach2az.sorted_FWD.sorted.bw	bigwig	275a4bbba8bf14a32bff02a0264225ac
hl60_ripseq_ach2az.sorted_REV.sorted.bam	bam	39c733232f1590f70befe4c240cb52c7
hl60_ripseq_ach2az.sorted_REV.sorted.bw	bigwig	2fe342f1ce50fd35a275e696d5003181
hl60_ripseq_h2az_input_broad_FWD_all_peaks_calculated.tsv	peak text file	b7d5728de76a1115ceaef78272e604f2
hl60_ripseq_h2az_input_broad_REV_all_peaks_calculated.tsv	peak text file	5a2ac5122d2c257dc41145b4608aa451
hl60_ripseq_h2az.sorted_FWD.sorted.bam	bam	d66611611b0faa4c8a7642539b462bd8
hl60_ripseq_h2az.sorted_FWD.sorted.bw	bigwig	d2c4a55898725983aa2cb39fe0600287
hl60_ripseq_h2az.sorted_REV.sorted.bam	bam	85839b7cbba0631afa91593d6b172996
hl60_ripseq_h2az.sorted_REV.sorted.bw	bigwig	829082b8620a026e2d42bfe4361373b6
hl60_ripseq_tip60_input_broad_FWD_all_peaks_calculated.tsv	peak text file	60c258ac3fd4b06408de09fe4ef08f60
hl60_ripseq_tip60_input_broad_REV_all_peaks_calculated.tsv	peak text file	33ebe3526b47638d172b6b0c02d8ffc8
hl60_ripseq_tip60.sorted_FWD.sorted.bam	bam	bb0063515edb5b25c3ffd5eaa2307196
hl60_ripseq_tip60.sorted_FWD.sorted.bw	bigwig	d7b6f2347ef58f273c8639f3e197430d
hl60_ripseq_tip60.sorted_REV.sorted.bam	bam	dd03e206b7ab9f96501725c81d9da680
hl60_ripseq_tip60.sorted_REV.sorted.bw	bigwig	095b47b3acd6c8093d9c169190702209
hl60_ripseq_input.sorted_FWD.sorted.bam	bam	731454bee42a3b235a9629f95c869026
hl60_ripseq_input.sorted_FWD.sorted.bw	bigwig	6e94498fc81176b0c67d6ec1996f7868
hl60_ripseq_input.sorted_REV.sorted.bam	bam	818f66dad624f0275350c5708d504ad4
hl60_ripseq_input.sorted_REV.sorted.bw	bigwig	4353447a1332c0bd61e72a681a7c651c
hl60_chipseq_actDTreat_ach2az_chip.bam	bam	675fcc355086b81c18d663790699ec10
hl60_chipseq_actDTreat_ach2az_chip.bw	bigwig	a321aeb7935a833d0fdc25068b8b6b9b
hl60_chipseq_actDTreat_h2az_chip.bam	bam	016a6f439671ae6a8caa5a3e42a81a79
hl60_chipseq_actDTreat_h2az_chip.bw	bigwig	062d28ed36cf0396328ddb56a8a3f7b6
hl60_chipseq_actDTreat_input.bam	bam	f14cb174876cfe08294f37b0aa754792
hl60_chipseq_actDTreat_input.bw	bigwig	5090487bf3ac4634d9a523f0d2ac98a3
hl60_chipseq_dmsoTreat_ach2az_chip.bam	bam	78f94e6aa4b963c88652c18c47700aed
hl60_chipseq_dmsoTreat_ach2az_chip.bw	bigwig	67745a9d786e933030745446f1ae27d5
hl60_chipseq_dmsoTreat_h2az_chip.bam	bam	0de9ac87e6119bd84660e44718fb193e
hl60_chipseq_dmsoTreat_h2az_chip.bw	bigwig	6605cdc67ba1dbfdd266a2b4aa71c450
hl60_chipseq_dmsoTreat_input.bam	bam	addae001c1ea425defcc0f9ec4444dc9
hl60_chipseq_dmsoTreat_input.bw	bigwig	a6c03efc36066c7ac2780cce26aa2203
hl60_chipseq_drbTreat_ach2az_chip.bam	bam	469cfccb81111e4b625eea4dc52219be
hl60_chipseq_drbTreat_ach2az_chip.bw	bigwig	096e7f01f871fff88aa1945feb303c5e
hl60_chipseq_drbTreat_h2az_chip.bam	bam	057d1e8f430105639df7674a5d826e37
hl60_chipseq_drbTreat_h2az_chip.bw	bigwig	5e675d949616b72bd9b4f7aa097ee43c
hl60_chipseq_drbTreat_input.bam	bam	7f8b44bba1d3661e1c3160c7e6985349
hl60_chipseq_drbTreat_input.bw	bigwig	90e453baeb677bb0743aff98b283e69b
hl60_chipseq_actDTreat_ach2az_input_all_peaks_calculated.tsv	peak text file	ae014377f8e37fd6f9ef946d4d12aaeb
hl60_chipseq_actDTreat_h2az_input_all_peaks_calculated.tsv	peak text file	9e8d9bcb320e56b79794de8e1b5c67ae
hl60_chipseq_dmsoTreat_ach2az_input_all_peaks_calculated.tsv	peak text file	43ec864687142a64d0605855b72d47e0
hl60_chipseq_dmsoTreat_h2az_input_all_peaks_calculated.tsv	peak text file	a2d96657593162b400b8d85864867bb5
hl60_chipseq_drbTreat_ach2az_input_all_peaks_calculated.tsv	peak text file	6244b28c20ab39cff2062915daecd1a5
hl60_chipseq_drbTreat_h2az_input_all_peaks_calculated.tsv	peak text file	cbc507c3ca97d89cdcfdcdea4b9e1de1
# For each file listed in the "raw file" columns of the SAMPLES section above, provide additional information below.
RAW FILES
file name	file type	file checksum	instrument model	single or paired-end
hl60_rnaseq_nuclei_R1.fastq.gz	fastq	2f61cf30b2a634c30fe9ea0acc9384dc	Hi-Seq 2000	paired
hl60_rnaseq_nuclei_R2.fastq.gz	fastq	958a653f6df18d816e7e0995314d0f3f	Hi-Seq 2000	paired
hl60_rnaseq_nuclei_S-phase_1h_clicked_R1.fastq.gz	fastq	780dbea4dab219ff51bd9a9755a784b6	Hi-Seq 2000	paired
hl60_rnaseq_nuclei_S-phase_1h_clicked_R2.fastq.gz	fastq	b2e2b660ac0031da504c435d966acb38	Hi-Seq 2000	paired
hl60_rnaseq_nuclei_S-phase_1h_R1.fastq.gz	fastq	e82ab2ca94cdc58782ec4f08b5e5bae6	Hi-Seq 2000	paired
hl60_rnaseq_nuclei_S-phase_1h_R2.fastq.gz	fastq	f382ccf3301e1b19f5ac5556d9e657c7	Hi-Seq 2000	paired
hl60_ripseq_ach2az_R1.fq.gz	fastq	af63e1937dec154330c20be552ec4a67	Hi-Seq 2500	paired
hl60_ripseq_ach2az_R2.fq.gz	fastq	9d310c3c8790a505b1a13d074916f54b	Hi-Seq 2500	paired
hl60_ripseq_h2az_R1.fq.gz	fastq	d6d23e520b8abe06a8016b4a69587118	Hi-Seq 2500	paired
hl60_ripseq_h2az_R2.fq.gz	fastq	fb9eb71aa9c4645d63b82fb4d402ed46	Hi-Seq 2500	paired
hl60_ripseq_tip60_R1.fq.gz	fastq	97eacd27af0fff21f794f8efda3aa621	Hi-Seq 2500	paired
hl60_ripseq_tip60_R2.fq.gz	fastq	711b3dc2ded66a17dae0d4ca56cb0b7d	Hi-Seq 2500	paired
hl60_ripseq_input_R1.fq.gz	fastq	dc2c2e449f0a67d8658f1b9f1389d655	Hi-Seq 2500	paired
hl60_ripseq_input_R2.fq.gz	fastq	ab23cc1294eeb4a7d687505c818f1e80	Hi-Seq 2500	paired
hl60_chipseq_actDTreat_ach2az_R1.fq.gz	fastq	1835e60c88e57e00f81c68bf3317891f	Next-Seq 500	paired
hl60_chipseq_actDTreat_ach2az_R2.fq.gz	fastq	c0a9e897b517ff1c3e32776cf8f4ac23	Next-Seq 500	paired
hl60_chipseq_actDTreat_h2az_R1.fq.gz	fastq	e25226059bb8f910d5dea7583e032c77	Next-Seq 500	paired
hl60_chipseq_actDTreat_h2az_R2.fq.gz	fastq	6754778f62d3bd521d4a407fba7591ba	Next-Seq 500	paired
hl60_chipseq_actDTreat_input_R1.fq.gz	fastq	b7d9d1294f26b50565a3eecac965f30a	Next-Seq 500	paired
hl60_chipseq_actDTreat_input_R2.fq.gz	fastq	59b0adcaf48ab45df41809585053f39f	Next-Seq 500	paired
hl60_chipseq_dmsoTreat_ach2az_R1.fq.gz	fastq	952d6ca8c9ed85166e682ce51df1e638	Next-Seq 500	paired
hl60_chipseq_dmsoTreat_ach2az_R2.fq.gz	fastq	f72fe4af815460c46719a86c859d7682	Next-Seq 500	paired
hl60_chipseq_dmsoTreat_h2az_R1.fq.gz	fastq	98c42eb0843b67ec11d960accbb62efa	Next-Seq 500	paired
hl60_chipseq_dmsoTreat_h2az_R2.fq.gz	fastq	37607c66d51d345f55dafeae6c210d1c	Next-Seq 500	paired
hl60_chipseq_dmsoTreat_input_R1.fq.gz	fastq	9482135d9465438bc266914798ae817c	Next-Seq 500	paired
hl60_chipseq_dmsoTreat_input_R2.fq.gz	fastq	5791d310fe56a4f8b773a3ab4fb19c68	Next-Seq 500	paired
hl60_chipseq_drbTreat_ach2az_R1.fq.gz	fastq	80919153363cf4bcd6f72f1e58db4dc6	Next-Seq 500	paired
hl60_chipseq_drbTreat_ach2az_R2.fq.gz	fastq	1414aafda400af6c5137d8fdb94516ab	Next-Seq 500	paired
hl60_chipseq_drbTreat_h2az_R1.fq.gz	fastq	d51f53eb52cdc447cdfe1b2e29017957	Next-Seq 500	paired
hl60_chipseq_drbTreat_h2az_R2.fq.gz	fastq	78781279031ef17f743767b20dc331be	Next-Seq 500	paired
hl60_chipseq_drbTreat_input_R1.fq.gz	fastq	7aab49de225cf300921cbe07782928b7	Next-Seq 500	paired
hl60_chipseq_drbTreat_input_R2.fq.gz	fastq	f40c6cd946f011b42b0af17d48fc1699	Next-Seq 500	paired
# For paired-end experiments, list the 2 (or more) fastq files from the same run. For SOLiD experiments, list the 4 file names (include "file name 3" and "file name 4" columns).
PAIRED-END EXPERIMENTS
file name 1	file name 2
hl60_rnaseq_nuclei_R1.fastq.gz	hl60_rnaseq_nuclei_R2.fastq.gz
hl60_rnaseq_nuclei_S-phase_1h_clicked_R1.fastq.gz	hl60_rnaseq_nuclei_S-phase_1h_clicked_R2.fastq.gz
hl60_rnaseq_nuclei_S-phase_1h_R1.fastq.gz	hl60_rnaseq_nuclei_S-phase_1h_R2.fastq.gz
hl60_ripseq_ach2az_R1.fq.gz	hl60_ripseq_ach2az_R2.fq.gz
hl60_ripseq_h2az_R1.fq.gz	hl60_ripseq_h2az_R2.fq.gz
hl60_ripseq_tip60_R1.fq.gz	hl60_ripseq_tip60_R2.fq.gz
hl60_ripseq_input_R1.fq.gz	hl60_ripseq_input_R2.fq.gz
hl60_chipseq_actDTreat_ach2az_R1.fq.gz	hl60_chipseq_actDTreat_ach2az_R2.fq.gz
hl60_chipseq_actDTreat_h2az_R1.fq.gz	hl60_chipseq_actDTreat_h2az_R2.fq.gz
hl60_chipseq_actDTreat_input_R1.fq.gz	hl60_chipseq_actDTreat_input_R2.fq.gz
hl60_chipseq_dmsoTreat_ach2az_R1.fq.gz	hl60_chipseq_dmsoTreat_ach2az_R2.fq.gz
hl60_chipseq_dmsoTreat_h2az_R1.fq.gz	hl60_chipseq_dmsoTreat_h2az_R2.fq.gz
hl60_chipseq_dmsoTreat_input_R1.fq.gz	hl60_chipseq_dmsoTreat_input_R2.fq.gz
hl60_chipseq_drbTreat_ach2az_R1.fq.gz	hl60_chipseq_drbTreat_ach2az_R2.fq.gz
hl60_chipseq_drbTreat_h2az_R1.fq.gz	hl60_chipseq_drbTreat_h2az_R2.fq.gz
hl60_chipseq_drbTreat_input_R1.fq.gz	hl60_chipseq_drbTreat_input_R2.fq.gz

### Sheet: EXAMPLE 1
# High-throughput sequencing metadata template.
# All fields in this template must be completed.
# See METADATA EXAMPLES in tabs at the foot of this page.
# Field names (in blue on this page) should not be edited. Hover over cells containing field names to view field content guidelines.
# Human data. If there are patient privacy concerns regarding making data fully public through GEO, please submit to NCBI's dbGaP (http://www.ncbi.nlm.nih.gov/gap/) database. dbGaP has controlled access mechanisms and is an appropriate resource for hosting sensitive patient data.
SERIES
# This section describes the overall study. Complete all fields.
title	Genome-wide maps of chromatin state in pluripotent and lineage-committed cells.
summary	We report the application of single-molecule-based sequencing technology for high-throughput profiling of histone modifications in mammalian cells. By obtaining over four billion bases of sequence from chromatin immunoprecipitated DNA, we generated genome-wide chromatin-state maps of mouse embryonic stem cells, neural progenitor cells and embryonic fibroblasts. We find that lysine 4 and lysine 27…
overall design	Examination of 2 different histone modifications in Neural progenitor cells.
contributor	John,B,Goode
contributor	Bradley,Smith
supplementary file
SAMPLES
# Thoroughly describe each of the biological Samples under investigation. Tissue/cell type/cell line information is required.
# Include all biological and experimental variables in characteristics columns (for example, characteristics: tissue, characteristics: cell type, characteristics: treatment, characteristics: genotype, characteristics: disease state or any clinical variables, etc...)
# -> -> KEEP SCROLLING TO THE RIGHT FOR IMPORTANT FIELDS; RAW AND PROCESSED FILES MUST BE LISTED IN THIS SECTION -> ->
Sample name	title	source name	organism	characteristics: cell type	characteristics: strain	characteristics: ChIP antibody	characteristics: treatment	characteristics: cell line	molecule	description	processed data file	processed data file	raw file	raw file
Sample 1	Neural progenitor cells - H3K4me2_rep1	Neural progenitor cells	Mus musculus	ES-derived neural progenitor cells	C57BL/6	H3K4me2 (Millipore, 07-030, lot 122116)	untreated		genomic DNA		H3K4me2.peaks_rep1.txt	H3K4me2_rep1.wig	080716_BI-EAS46_0001_209DH_L1.fastq.gz
Sample 2	Neural progenitor cells - H3K4me2_rep2	Neural progenitor cells	Mus musculus	ES-derived neural progenitor cells	C57BL/6	H3K4me2 (Millipore, 07-030, lot 122116)	untreated		genomic DNA		H3K4me2.peaks_rep2.txt	H3K4me2_rep2.wig	080716_BI-EAS46_0001_209DH_L4.fastq.gz
Sample 3	Neural progenitor cells - input DNA	Neural progenitor cells	Mus musculus	ES-derived neural progenitor cells	C57BL/6	none	untreated		genomic DNA			H3K4me2_input.wig	080717_BI-EAS46_0001_20DH_L5.fastq.gz
Sample 4	Neural progenitor cells - H3K4me2 - ABX-treated	Neural progenitor cells	Mus musculus	ES-derived neural progenitor cells	C57BL/6	H3K4me2 (Millipore, 07-030, lot 122116)	treated with ABX for 24 hours		genomic DNA		H3K4me2.peaks_ABX.txt	H3K4me2_rABX.wig	080716_BI-EAS46_0001_209DH_L6.fastq.gz
PROTOCOLS
# Protocols applicable to only a subset of Samples can be included as additional columns of the SAMPLES section above instead.
growth protocol	ES cell–derived NS cells were routinely generated by re-plating d 7 adherent neural differentiation cultures (typically 2–3 × 106 cells into a T75 flask) on uncoated plastic in NS-A medium (Euroclone, Milan, Italy) supplemented with modified N2 and 10 ng/ml of both EGF and FGF-2 (NS expansion medium).
treatment protocol	One replicate was ABX treated for 24 hours.
extract protocol	Lysates were clarified from sonicated nuclei and histone-DNA complexes were isolated with antibody.
library construction protocol	Libraries were prepared according to Illumina's instructions accompanying the DNA Sample Kit (Part# 0801-0303). Briefly, DNA was end-repaired using a combination of T4 DNA polymerase, E. coli DNA Pol I large fragment (Klenow polymerase) and T4 polynucleotide kinase. The blunt, phosphorylated ends were treated with Klenow fragment (32 to 52 exo minus) and dATP to yield a protruding 3- 'A' base for…
library strategy	ChIP-Seq
DATA PROCESSING PIPELINE
# Data processing steps include base-calling, alignment, filtering, peak-calling, generation of normalized abundance measurements etc…
# For each step provide a description, as well as software name, version, parameters, if applicable.
data processing step	Basecalls performed using CASAVA version 1.4
data processing step	ChIP-seq reads were aligned to the mm9 genome assembly using EasyAlign version 3.2 with the following configurations…
data processing step	Data were filtered using the following specifications…
data processing step	peaks were called using PeaksFind version 2.2 with the following setting: ChIP threshold (0.2), Enrichment Fold (2.5), Rescue Fold (3).
data processing step
genome build	mm9
processed data files format and content	wig files were generated using …; Scores represent …
processed data files format and content	peak text files
# For each file listed in the "processed data file" columns of the SAMPLES section, provide additional information below.
PROCESSED DATA FILES
file name	file type	file checksum
H3K4me2.peaks_rep1.txt	peak files	95cf1d1fa509d871b2ef0bb9fd734c3d
H3K4me2.peaks_rep2.txt	peak files	8ec6ee3cce10b970e5bfea4e35cdb231
H3K4me2.peaks_ABX.txt	peak files	f8fcd650914ff1a733956d6d06e8b543
H3K4me2_rep1.wig	wig	604fbb658413c559511eb6ad2bb1472e
H3K4me2_rep2.wig	wig	57cf1d1fa509d871b2ef0bb9fd734c3c
H3K4me2_input.wig	wig	8ec6ee3cce10b970e5bfea4e35cdb231
H3K4me2_rABX.wig	wig	f8fcd650914ff1a733956d6d06e8b543
# For each file listed in the "raw file" columns of the SAMPLES section, provide additional information below.
RAW FILES
file name	file type	file checksum	instrument model	single or paired-end
080716_BI-EAS46_0001_209DH_L1.fastq.gz	fastq	6cc6ee3cce10b970e5bfea4e35cdb280	Illumina HiSeq 2500	single
080716_BI-EAS46_0001_209DH_L4.fastq.gz	fastq	88ceb0e0d056dda9208a03acf9073571	Illumina HiSeq 2500	single
080717_BI-EAS46_0001_20DH_L5.fastq.gz	fastq	f2786fedc5106789a2af4014a0e74f00	Illumina HiSeq 2500	single
080716_BI-EAS46_0001_209DH_L6.fastq.gz	fastq	9a2af4014a0e74f00f2786fedc510678	Illumina HiSeq 2500	single
# For paired-end experiments, list the 2 (or more) fastq files from the same run. For SOLiD experiments, list the 4 file names (include "file name 3" and "file name 4" columns).
PAIRED-END EXPERIMENTS
file name 1	file name 2

### Sheet: EXAMPLE 2
# High-throughput sequencing metadata template.
# All fields in this template must be completed.
# See METADATA EXAMPLES in tabs at the foot of this page.
# Field names (in blue on this page) should not be edited. Hover over cells containing field names to view field content guidelines.
# Human data. If there are patient privacy concerns regarding making data fully public through GEO, please submit to NCBI's dbGaP (http://www.ncbi.nlm.nih.gov/gap/) database. dbGaP has controlled access mechanisms and is an appropriate resource for hosting sensitive patient data.
SERIES
# This section describes the overall study. Complete all fields.
title	Next Generation Sequencing Facilitates Quantitative Analysis of Wild Type and Nrl-/- Retinal Transcriptomes
summary	Purpose: Next-generation sequencing (NGS) has revolutionized systems-based analysis of cellular pathways. The goals of this study are to compare NGS-derived retinal transcriptome profiling (RNA-seq) to microarray and quantitative reverse transcription polymerase chain reaction (qRT–PCR) methods and to evaluate protocols for optimal high-throughput data analysis
summary	Methods: Retinal mRNA profiles of 21-day-old wild-type (WT) and neural retina leucine zipper knockout (Nrl−/−) mice were generated by deep sequencing, in triplicate, using Illumina GAIIx. The sequence reads that passed quality filters were analyzed at the transcript isoform level with two methods: Burrows–Wheeler Aligner (BWA) followed by ANOVA (ANOVA) and TopHat followed by Cufflinks. qRT–PCR va…
summary	Results: Using an optimized data analysis workflow, we mapped about 30 million sequence reads per sample to the mouse genome (build mm9) and identified 16,014 transcripts in the retinas of WT and Nrl−/− mice with BWA workflow and 34,115 transcripts with TopHat workflow. RNA-seq data confirmed stable expression of 25 known housekeeping genes, and 12 of these were validated with qRT–PCR. RNA-seq da…
summary	Conclusions: Our study represents the first detailed analysis of retinal transcriptomes, with biologic replicates, generated by RNA-seq technology. The optimized data analysis workflows reported here should provide a framework for comparative investigations of expression profiles. Our results show that NGS offers a comprehensive and more accurate quantitative and qualitative evaluation of mRNA co…
overall design	Retinal mRNA profiles of 21-day old wild type (WT) and Nrl-/- mice
contributor	Rebecca,A,Smith
contributor	David,Doe
supplementary file	Raw_gene_counts_matrix.txt
SAMPLES
# Thoroughly describe each of the biological Samples under investigation. Tissue/cell type/cell line information is required.
# Include all biological and experimental variables in characteristics columns (for example, characteristics: tissue, characteristics: cell type, characteristics: treatment, characteristics: genotype, characteristics: disease state or any clinical variables, etc...)
# -> -> KEEP SCROLLING TO THE RIGHT FOR IMPORTANT FIELDS; RAW AND PROCESSED FILES MUST BE LISTED IN THIS SECTION -> ->
Sample name	title	source name	organism	characteristics: strain	characteristics: tissue	characteristics: age	characteristics: genotype	characteristics: cell line	characteristics: treatment	molecule	description	processed data file	raw file	raw file
Sample 1	Retina WT rep1	Retina	Mus musculus	C57BL/6	retina	post natal day 21	wild type			total RNA		WT1.txt	080716_BI-EAS46_0001_209DH_L1_R1.fastq.gz	080716_BI-EAS46_0001_209DH_L1_R1.fastq.gz
Sample 2	Retina WT rep2	Retina	Mus musculus	C57BL/6	retina	post natal day 21	wild type			total RNA		WT2.txt	080716_BI-EAS46_0001_209DH_L2_R1.fastq.gz	080716_BI-EAS46_0001_209DH_L2_R1.fastq.gz
Sample 3	Retina Nrl-KO rep1	Retina	Mus musculus	C57BL/6	retina	post natal day 21	Nrl-/-			total RNA		mutant1.txt	080717_BI-EAS46_1.fastq.gz	080717_BI-EAS46_2.fastq.gz
Sample 4	Retina Nrl-KO rep2	Retina	Mus musculus	C57BL/6	retina	post natal day 21	Nrl-/-			total RNA		mutant2.txt	080718_BI-EAS49_1.fastq.gz	080718_BI-EAS49_2.fastq.gz
PROTOCOLS
# Protocols applicable to only a subset of Samples can be included as additional columns of the SAMPLES section above instead.
growth protocol
treatment protocol
extract protocol	Retinas were removed, flash frozen on dry ice, and RNA was harvested using Trizol reagent. Illumina TruSeq RNA Sample Prep Kit (Cat#FC-122-1001) was used with 1 ug of total RNA for the construction of sequencing libraries.
library construction protocol	RNA libraries were prepared for sequencing using standard Illumina protocols
library strategy	RNA-Seq
DATA PROCESSING PIPELINE
# Data processing steps include base-calling, alignment, filtering, peak-calling, generation of normalized abundance measurements etc…
# For each step provide a description, as well as software name, version, parameters, if applicable.
data processing step	Illumina Casava1.7 software used for basecalling.
data processing step	Sequenced reads were trimmed for adaptor sequence, and masked for low-complexity or low-quality sequence, then mapped to mm8 whole genome using bowtie v0.12.2 with parameters -q -p 4 -e 100 -y -a -m 10 --best --strata
data processing step	Reads Per Kilobase of exon per Megabase of library size (RPKM) were calculated using a protocol from Chepelev et al., Nucleic Acids Research, 2009. In short, exons from all isoforms of a gene were merged to create one meta-transcript. The number of reads falling in the exons of this meta-transcript were counted and normalized by the size of the meta-transcript and by the size of the library.
data processing step
data processing step
genome build	mm9
processed data files format and content	tab-delimited text files include FPKM values for each Sample ...
processed data files format and content	Matrix table with raw gene counts for every gene and every sample
# For each file listed in the "processed data file" columns of the SAMPLES section, provide additional information below.
PROCESSED DATA FILES
file name	file type	file checksum
WT.txt	abundance measurements	d8fcd650914ff1a733956d6d06e8b091
WT2.txt	abundance measurements	abcdef123456789abc123456789abc
mutant1.txt	abundance measurements	95cf1d1fa509d871b2ef0bb9fd734c3d
mutant2.txt	abundance measurements	0wd6ee3cce10b970e5bfea4e35cdb987
Raw_gene_counts_matrix.txt	raw counts	57cf1d1fa509d871b2ef0bb9fd734c3c
# For each file listed in the "raw file" columns of the SAMPLES section, provide additional information below.
RAW FILES
file name	file type	file checksum	instrument model	single or paired-end
080716_BI-EAS46_0001_209DH_L1_R1.fastq.gz	fastq	6cc6ee3cce10b970e5bfea4e35cdb280	Illumina HiSeq 2000	paired-end
080716_BI-EAS46_0001_209DH_L1_R2.fastq.gz	fastq	88ceb0e0d056dda9208a03acf9073571	Illumina HiSeq 2000	paired-end
080716_BI-EAS46_0001_209DH_L2_R1.fastq.gz	fastq	f2786fedc5106789a2af4014a0e74f00	Illumina HiSeq 2000	paired-end
080716_BI-EAS46_0001_209DH_L2_R2.fastq.gz	fastq	d8fcd650914ff1a733956d6d06e8b091	Illumina HiSeq 2000	paired-end
080717_BI-EAS46_1.fastq.gz	fastq	03839cca2e797b28b9f9371f7b9ca680	Illumina HiSeq 2000	paired-end
080717_BI-EAS46_2.fastq.gz	fastq	604fbb658413c559511eb6ad2bb1472e	Illumina HiSeq 2000	paired-end
080718_BI-EAS49_1.fastq.gz	fastq	57cf1d1fa509d871b2ef0bb9fd734c3c	Illumina HiSeq 2000	paired-end
080718_BI-EAS49_2.fastq.gz	fastq	e5718e1a97690d410464f24f37aaed39	Illumina HiSeq 2000	paired-end
# For paired-end experiments, list the 2 (or more) fastq files from the same run. For SOLiD experiments, list the 4 file names (include "file name 3" and "file name 4" columns).
PAIRED-END EXPERIMENTS
file name 1	file name 2
080716_BI-EAS46_0001_209DH_L1_R1.fastq.gz	080716_BI-EAS46_0001_209DH_L1_R1.fastq.gz
080716_BI-EAS46_0001_209DH_L2_R1.fastq.gz	080716_BI-EAS46_0001_209DH_L2_R1.fastq.gz
080717_BI-EAS46_1.fastq.gz	080717_BI-EAS46_2.fastq.gz
080718_BI-EAS49_1.fastq.gz	080718_BI-EAS49_2.fastq.gz
